# Metabolites produced by gut bacteria under anoxic conditions drive the suppression of Acinetobacter baumannii

**DOI:** 10.1101/2025.09.29.676038

**Authors:** Katrin Anja Winter, Lisa Osbelt, Till Robin Lesker, Marie Wende, Éva d. H. Almási, Lea Eisenhard, Leonard Knegendorf, Birte Abt, Jörg Overmann, Michael Hogardt, Volkhard A. J. Kempf, Dirk Schlüter, Meina Neumann-Schaal, Till Strowig

## Abstract

Multidrug-resistant (MDR) bacteria pose a significant global health threat. Among these, *Acinetobacter baumannii,* particularly carbapenem-resistant *A. baumannii*, is a leading cause of healthcare-associated infections. Emerging evidence links gut colonization to systemic infections, highlighting opportunities for new control strategies. We demonstrate that *A. baumannii* can survive under anaerobic conditions (≤1%) and shows limited growth under low oxygen conditions (≥1%), underscoring its adaptation to niches in the intestine. However, specific carbohydrates, including maltose, provide the gut bacteria *Klebsiella oxytoca* with a competitive advantage under anoxic conditions, enabling it to actively suppress *A. baumannii* through its metabolism. Notably, maltose induces this suppressive capacity in other commensals and complex gut microbiomes as well. Force-feeding experiments in *Galleria mellonella* larvae corroborate that *K. oxytoca* in combination with maltose significantly reduces *A. baumannii* recovery in gut environments. These findings suggest that targeted carbohydrate supplementation could enhance probiotic strategies, creating an environment unfavorable to *A. baumannii*.
