## Supplementary Table 1 for "Metabolites produced by gut bacteria under anoxic conditions drive the suppression of Acinetobacter baumannii"

### Sheet: Tabelle1
Supplementary Table 1: Bacterial strains used in this study
Name	Species	Code	alternative name	strain designation	type strain	Origin (all human isolates)	Source1	linked publications
A. baumannii DSM 30007T	Acinetobacter baumannii	DSM 30007T	ATCC 19606T ,CIP 70.34T ,DSM 6974T	2208T, 81T	yes	urine sample (before 1974)	DSMZ
A. baumannii FR3462	Acinetobacter baumannii	FR3462			no	bronchial secretion	University Hospital Frankfurt
A. baumannii FR4326	Acinetobacter baumannii	FR4326			no	rectal swab	University Hospital Frankfurt
A. baumannii DSM 102928	Acinetobacter baumannii	DSM 102928		SG626	no	tracheal secretion, respiratory system; specimen taken by personnel of the Trauma surgery (2006)	DSMZ, DZIF Pathogen repository
A. baumannii DSM 102932	Acinetobacter baumannii	DSM 102932		SG1284	no	wound swab; Specimen taken by personnel of the Infectiology (Internal Medicine)	DSMZ, DZIF Pathogen repository
A. baumannii DSM 102933	Acinetobacter baumannii	DSM 102933		SG1306	no	human, bronchoalveolar lavage (BAL); Specimen taken by personnel of the Surgical ward (2012)	DSMZ, DZIF Pathogen repository
A. baumannii DSM 102935	Acinetobacter baumannii	DSM 102935		SG1351	no	wound swab; Specimen taken by personnel taken of the Trauma surgery (2012)	DSMZ, DZIF Pathogen repository
A. baumannii 92988	Acinetobacter baumannii	92988			no	rectal swab	MHH
A. baumannii 92345	Acinetobacter baumannii	92345			no	rectal swab	MHH
A. baumannii92312	Acinetobacter baumannii	92312			no	rectal swab	MHH
A. baumannii78335	Acinetobacter baumannii	78335			no	rectal swab	MHH	DOI: 10.1186/s13756-024-01459-5
A. baumannii 78047	Acinetobacter baumannii	78047			no	fecal sample	MHH	DOI: 10.1186/s13756-024-01459-5
A. baumannii 77539	Acinetobacter baumannii	77539			no	rectal swab	MHH	DOI: 10.1186/s13756-024-01459-5
A. baumannii 77508	Acinetobacter baumannii	77508			no	rectal swab	MHH	DOI: 10.1186/s13756-024-01459-5
A. nosocomialis 90444	Acinetobacter nosocomialis	90444			no	rectal swab	MHH
A. pittii 81613	Acinetobacter pittii	81613			no	rectal swab	MHH
A. pittii 78939	Acinetobacter pittii	78939			no	rectal swab	MHH
A. pittii 77669	Acinetobacter pittii	77669			no	rectal swab	MHH
C. freundii NRZ-40770	Citrobacter freundii	NRZ-40770			no	rectal screening	NRZ
C. braakii LK 280 Iso 12	Citrobacter braakii	LK_280 Iso 12			no	fecal sample	this study
E. cloacae 2444764	Enterobacter cloacae	2444764			no	mid-stream urine sample	MHH
E. cloacae NRZ-48706	Enterobacter cloacae	NRZ-48706			no	rectal screening	NRZ
E. hormaechei NRZ-10170	Enterobacter hormaechei	NRZ-10170			no	rectal screening	NRZ
E. hormaechei NRZ-66971	Enterobacter hormaechei	NRZ-66971			no	rectal screening	NRZ
E. ludwigii LK 290 Iso 14	Enterobacter ludwigii	LK_290 Iso 14			no	fecal sample	this study
E. faecium LK 290 Iso 7	Enterococcus_B faecium	LK_290 Iso 7			no	fecal sample	this study
E. coli 2365332	Escherichia coli	2365332			no	anal swab	MHH
K. grimontii DSM 105630 T	Klebsiella grimontii	DSM 105630 T	CIP 111401T	06D021T	yes	wound or soft tissue infection (1997)	DSMZ
K. grimontii LK33	Klebsiella grimontii	LK33			no	fecal sample		DOI: 10.1038/s41564-024-01710-0
K. grimontii LK203	Klebsiella grimontii	LK203			no	fecal sample		DOI: 10.1038/s41564-024-01710-0
K. michiganensis DSM 103279	Klebsiella michiganensis	DSM 103279		H1g	no	digestive fluid of carnivorous plant Nepenthes (2010)	DSMZ
K. michiganensis DSM 25444 T	Klebsiella michiganensis	DSM 25444 T	ATCC BAA-2403T,CIP 110787T	W14T	yes	tooth brush holder (2010)	DSMZ
K. michiganensis LK158	Klebsiella michiganensis	LK158			no	fecal sample		DOI: 10.1038/s41564-024-01710-0
K. oxytoca MK01	Klebsiella oxytoca	MK01			no	fecal sample		DOI: 10.1016/j.chom.2021.09.003
K. oxytoca MK01 ∆npsA	Klebsiella oxytoca	MK01 ∆npsA			no	GMO strain		DOI: 10.1038/s41564-024-01710-0
K. oxytoca MK01 ∆lacZ	Klebsiella oxytoca	MK01 ∆lacZ			no	GMO strain		this study
K. oxytoca MK01 ∆sacX	Klebsiella oxytoca	MK01 ∆sacX			no	GMO strain		DOI: 10.1038/s41467-024-55800-y
K. pneumoniae YA21621	Klebsiella pneumoniae	YA21621			no	clinical isolate	University Hospital Magdeburg
L. paracasei LK 355 Iso 2	Lacticaseibacillus paracasei	LK_355 Iso 2			no	fecal sample	this study
L. lactis LK 370 Iso 1	Lactococcus lactis	LK_370 Iso 1			no	fecal sample	this study
P. mirabilis 1826728	Proteus mirabilis	1826728			no	anal swab	MHH
P. mirabilis NRZ-68977	Proteus mirabilis	NRZ-68977			no	urine sample	NRZ
S. enterica strain EM12442	Salmonella enterica serovar Typhimurium	EM12442		SL1344	no	fecal sample	Humbold University Berlin (Marc Erhardt)	DOI: 10.1038/s41564-024-01710-0
S. oralis LK 323 Iso 5	Streptococcus oralis_E	LK_323 Iso 5			no	fecal sample	this study
1 Leibniz Institute DSMZ- German Collection of Microorganisms and Cell Cultures (DSMZ), Hannover Medical School (MHH), National Reference Laboratory for multidrug-resistant gram-negative bacteria (NRZ)
