## Supplementary Table 2 for "Metabolites produced by gut bacteria under anoxic conditions drive the suppression of Acinetobacter baumannii"

### Sheet: Tabelle1
Supplementary Table 2: GC-MS peak intensity data for MK01 culture analysis in tryptone base medium with maltose supplementation
Basic information	normalized peak areas	3 independent biological replicates
	normalized on internal standard	13C ribitol
	nd = not detected	before inc. = before incubation (BI)	aerobic inc. = incubation under oxygen-rich conditions (OX)	anaerobic inc. = incubation under anoxic conditions (ANOX)
											average	average	average
compound	before inc.	before inc.	before inc.	aerobic inc.	aerobic inc.	aerobic inc.	anaerobic inc.	anaerobic inc.	anaerobic inc.		before inc.	aerobic inc.	anaerobic inc.
2,4-dihydroxybutanoate	nd	nd	nd	140597	102715	204209	nd	nd	nd		nd	149174	nd
2-hydroxy-4-(methylthio)butanoate	nd	nd	nd	12244.8	9956.6	16113.7	nd	nd	nd		nd	12771.7	nd
2-hydroxyisocaproate	nd	nd	nd	259426	260392	314194	260158	276156	292584		nd	278004	276299
2-methyl-malate	nd	nd	nd	244532	255393	261615	148377	137896	128620		nd	253847	138297
2-methylmaleic acid	nd	nd	nd	20900.7	21487.4	30239.9	18877	16738	11595.7		nd	24209.3	15736.9
3-phenyllactate	nd	nd	nd	389778	387917	514530	358088	403515	358509		nd	430742	373371
4-aminobutanoate	nd	nd	nd	1.00536e+06	1.04923e+06	808646	nd	nd	nd		nd	954414	nd
5-methylhydantoin	30135.7	17879.7	32847	42838	41691.3	77395.4	53003	48480.5	51897.1		26954.1	53974.9	51126.9
adenine	nd	nd	nd	164656	88484.8	104364	121190	150220	100125		nd	119168	123845
adenosine	134776	72438.7	104194	nd	nd	nd	nd	nd	nd		103803	nd	nd
alanine	3.34697e+07	3.50225e+07	3.29578e+07	9.36944e+07	8.90691e+07	5.10763e+07	7.96722e+07	8.18041e+07	7.91138e+07		3.38167e+07	7.79466e+07	8.01967e+07
arginine	nd	nd	nd	239472	209979	363860	nd	nd	nd		nd	271103	nd
asparagine	108248	100685	78558.9	nd	nd	nd	nd	nd	nd		95830.7	nd	nd
aspartate	1.8634e+06	1.90131e+06	1.90843e+06	nd	nd	nd	nd	nd	nd		1.89105e+06	nd	nd
beta-Alanine	nd	nd	nd	11627.4	8920.7	17381.4	nd	nd	nd		0	12643.2	0
butyro-1,4-lactam	nd	nd	nd	85010.9	69760	135441	nd	nd	nd		0	96737.3	0
cadaverine	nd	nd	nd	3.7331e+08	3.4508e+08	1.97905e+08	nd	nd	nd		0	305431609	0
citrate	406865	438575	399251	63350.4	48838.7	74495.5	nd	nd	nd		414897	62228.2	nd
cytosine	164646	127016	160208	68814.6	91654.3	144098	107475	109159	90853		150623	101522	102496
diethylene glycol	137529	118535	127488	177043	154348	177917	144986	160481	142000		127850	169769	149156
erythritol	nd	nd	nd	42457.4	45649.4	64220.5	31894.1	31365.9	27116.2		nd	50775.8	30125.4
erythronic acid	nd	nd	nd	94205.9	81860.4	101057	61322	74240.1	63133		nd	92374.4	66231.7
ethanolamine	49114.9	78623.2	43407.8	nd	nd	nd	nd	nd	nd		57048.6	nd	nd
fumarate	71981	128973	72939.9	152509	177601	148283	59233.6	80278.9	76649		91298	159464	72053.8
glucono-1,5-lactone	268315	491448	299268	nd	nd	nd	83720.1	157756	158654		353010	nd	133377
glucose	1.58559e+06	2.17177e+06	1.74991e+06	140617	154988	114994	976614	1.07452e+06	922637		1.83576e+06	136866	991256
glutamate	6.06922e+06	5.35414e+06	5.72758e+06	7.31785e+06	7.49134e+06	1.08179e+07	7.7296e+06	8.51888e+06	7.77384e+06		5.71698e+06	8.54237e+06	8.00744e+06
glycerate	16438.2	18742.4	14686.3	54157.7	48488	60306.8	42035.2	49732.2	43536.5		16622.3	54317.5	45101.3
glycerol	8.83217e+06	5.45592e+06	7.6617e+06	nd	nd	nd	nd	nd	nd		7.3166e+06	nd	nd
glycerol-3-phosphate	98182.1	139899	101585	nd	nd	nd	nd	nd	nd		113222	nd	nd
glycine	1.15535e+07	4.9546e+06	5.03411e+06	2.87594e+07	1.38132e+07	1.61125e+07	3.50129e+07	3.18591e+07	1.74677e+07		7.18074e+06	1.95617e+07	28113216
glycolate	nd	nd	nd	nd	nd	nd	22303	27732.1	17912.9		nd	nd	22649.3
guanine	45620.6	80345.4	47025.3	127493	122002	130864	72715.2	94742.4	95046.3		57663.8	126786	87501.3
guanosine	99264.5	58143.8	95190.3	nd	nd	nd	nd	nd	nd		84199.5	nd	nd
hydroquinone	16974.6	11303	28439.9	nd	nd	nd	nd	nd	nd		18905.8	nd	nd
indole-3-acetic acid	nd	nd	nd	7356.2	6853.1	16212.7	nd	nd	nd		nd	10140.7	nd
indole-3-ethanol	nd	nd	nd	232534	165534	169961	nd	nd	nd		nd	189343	nd
indole-3-lactate	nd	nd	nd	161403	158927	199727	94550	111636	98670.6		nd	173353	101619
isoleucine	1.26144e+07	4.55935e+06	1.11927e+07	6.24754e+07	1.55887e+07	2.29086e+07	3.51658e+07	2.78818e+07	1.09982e+07		9.45547e+06	3.36576e+07	24681946
lactate	1.53074e+06	1.93533e+06	1.26181e+06	3.24799e+06	3.04794e+06	3.59437e+06	5.85044e+06	7.24035e+06	5.32107e+06		1.57596e+06	3.29676e+06	6.13729e+06
lactose	3.44513e+07	2.18095e+07	1.61448e+07	nd	nd	nd	nd	nd	nd		2.41352e+07	nd	nd
leucine	7.92661e+07	5.12197e+07	6.82548e+07	3.15469e+08	1.58973e+08	1.26782e+08	2.10503e+08	1.42481e+08	1.41839e+08		6.62469e+07	200408068	164941178
lysine	1.26646e+07	7.72304e+06	9.38377e+06	389593	434398	556620	1034493	1.20706e+06	826523		9.92379e+06	460204	1.02269e+06
malate	16797.3	20977	20747.8	42594.5	33705	47387.9	5313.65	5423.62	5652.97		19507.4	41229.1	5463.41
maltose	3.60908e+08	4.82985e+08	3.1607e+08	4.16698e+06	5.06744e+06	2.95532e+06	1.07615e+08	1.18639e+08	1.68487e+08		386654291	4.06325e+06	131580429
mannitol	nd	nd	nd	13186	9912.3	10579.6	nd	nd	nd		nd	11226	nd
mannose	nd	nd	nd	14726.1	10995	18254.7	101237	95269.2	76858.1		nd	14658.6	91121.6
methionine	nd	nd	nd	1.08954e+06	981076	613461	nd	nd	nd		nd	894692	nd
myo-inositol	128262	154118	132772	207994	166231	199027	130878	160155	157310		138384	191084	149448
nicotinic acid	31800.9	16530.1	31736.5	nd	nd	nd	nd	nd	nd		26689.2	nd	nd
O-methylthreonine	nd	nd	nd	894369	820718	1.06154e+06	723010	602463	465872		nd	925542	597115
ornithine	1.38137e+06	2.1247e+06	1.27194e+06	1.76543e+06	2.27799e+06	2.31685e+06	1725185	2.01794e+06	1.90724e+06		1.59267e+06	2.12009e+06	1883455
oxalate	nd	nd	nd	nd	nd	nd	8989.9	8244.7	5393.2		nd	nd	7542.6
phenylalanine	nd	nd	nd	2.06357e+06	2.00878e+06	1.09836e+06	nd	nd	nd		nd	1.72357e+06	nd
proline	1.17849e+06	413818	1.07983e+06	7.28802e+06	1.5708e+06	2.18066e+06	3.78992e+06	2.68974e+06	1.14813e+06		890713	3.67983e+06	2.5426e+06
propane-1,3-diamine	nd	nd	nd	79889.7	39633.3	52336.2	19162.8	13079.2	15928.8		nd	57286.4	16056.9
putrescine	nd	nd	nd	2.94728e+06	2.83921e+06	1.90185e+06	nd	nd	nd		nd	2.56278e+06	nd
pyroglutamate	nd	nd	nd	4.24523e+07	4.15053e+07	2.79452e+07	nd	nd	nd		nd	3.73009e+07	nd
pyruvate	57203	83430.6	43077.9	nd	nd	nd	nd	nd	nd		61237.2	nd	nd
serine	3.57055e+06	3.67454e+06	3.38482e+06	nd	nd	nd	44256.2	47841.1	45960.6		3.5433e+06	nd	46019.3
sorbitol	36434	43414.6	41273.5	14189.6	10380.7	20219.4	7234.1	9295.5	6742.1		40374	14929.9	7757.23
succinate	275818	270169	244012	5.26732e+06	5.07357e+06	4.83993e+06	3.33522e+06	4.7344e+06	4.14614e+06		263333	5.06027e+06	4.07192e+06
threonine	nd	nd	nd	461426	469996	354111	nd	nd	nd		nd	428511	nd
thymine	nd	nd	nd	47578.3	31893.1	46647.9	29505.9	38156.4	21316.4		nd	42039.8	29659.6
tryptophan	1.17629e+07	4.84571e+06	1.08513e+07	4.87815e+06	2.71552e+06	5.63932e+06	3257250	4.38483e+06	6715489		9.15329e+06	4.411e+06	4.78586e+06
tyrosine	4.87225e+06	4.56774e+06	4.85999e+06	6.67206e+06	4.41867e+06	5.37954e+06	4.1634e+06	5.29825e+06	4.04473e+06		4.76666e+06	5.49009e+06	4.50212e+06
Uracil	187289	233608	164312	245600	282115	308574	170050	214472	186553		195070	278763	190358
urea	nd	nd	nd	21068.1	15112.9	27224.8	15632.7	15051.9	13389.8		nd	21135.3	14691.5
valine	4.43232e+07	3.4709e+07	4.06678e+07	1.20045e+08	7.98953e+07	6.7607e+07	9.97937e+07	9.10803e+07	6.6411e+07		3.99e+07	89182408	8.57617e+07
xylitol	81274.5	42262.3	80503.6	20360.4	13877.2	16010.2	26701.4	23555.8	22247.7		68013.5	16749.3	24168.3
