## Supplementary Table 3 for "Metabolites produced by gut bacteria under anoxic conditions drive the suppression of Acinetobacter baumannii"

### Sheet: Tabelle1
Supplementary Table 3: Adapted Scoring Table for Galleria model
modified from : Loh, J. M. S., Adenwalla, N., Wiles, S. & Proft, T. Galleria mellonella larvae as an infection model for group A streptococcus. Virulence 4, 419–428; 10.4161/viru.24930 (2013); Ménard, G., Rouillon, A., Cattoir, V. & Donnio, P.-Y. Galleria mellonella as a Suitable Model of Bacterial Infection: Past, Present and Future. Front. Cell. Infect. Microbiol. 11, 782733; 10.3389/fcimb.2021…
Category	Description	Appearance	Score
Activity	no activity		0
	minimal activity on stimulation		1
	active when stimulated		2
	active without stimulation		3
Cocoon/ Pupa formation	full cocoon/ pupa		0
	partial cocoon/ pupa		0.5
	no cocoon/ pupa		1
Melanization	complete melanization (black)		0
	dark spots on brown wax worms		1
	≥ 3 spots on beige wax worm		2
	< 3 spots on beige wax worm		3
	no melanization		4
Survival	dead		0
	alive		2
